# Longitudinal single cell profiling of regulatory T cells identifies IL-33 as a driver of tumor immunosuppression

**DOI:** 10.1101/512905

**Authors:** Amy Li, Rebecca H. Herbst, David Canner, Jason M. Schenkel, Olivia C. Smith, Jonathan Y. Kim, Michelle Hillman, Arjun Bhutkar, Michael S. Cuoco, C. Garrett Rappazzo, Patricia Rogers, Celeste Dang, Orit Rozenblatt-Rosen, Le Cong, Michael Birnbaum, Aviv Regev, Tyler Jacks

**Author notes:** A.L., R.H.H., and D.C. contributed equally to this work.

## Abstract

Regulatory T cells (T_regs_) can impair anti-tumor immune responses and are associated with poor prognosis in multiple cancer types. T_regs_ in human tumors span diverse transcriptional states distinct from those of peripheral T_regs_, but their contribution to tumor development remains unknown. Here, we used single cell RNA-Seq to longitudinally profile conventional CD4^+^ T cells (T_conv_) and T_regs_ in a genetic mouse model of lung adenocarcinoma. Tissue-infiltrating and peripheral CD4^+^ T cells differed, highlighting divergent pathways of activation during tumorigenesis. Longitudinal shifts in T_reg_ heterogeneity suggested increased terminal differentiation and stabilization of an effector phenotype over time. In particular, effector T_regs_ had enhanced expression of the interleukin 33 receptor ST2. T_reg_-specific deletion of ST2 reduced effector T_regs_, increased infiltration of CD8^+^ T cells into tumors, and decreased tumor burden. Our study shows that ST2 plays a critical role in T_reg_-mediated immunosuppression in cancer, highlighting new potential paths for therapeutic intervention.
