## Supplementary material for "Longitudinal single cell profiling of regulatory T cells identifies IL-33 as a driver of tumor immunosuppression": Table S1

### Sheet: KPLungTR
KPLungTR_DOWN	ICA_Rank	KPLungTR_UP	ICA_Rank
GATA1	-6.41439	CALCA	7.95164
IGFBP4	-5.30743	ATF3	7.74991
GM14085	-5.26283	CXCL2	7.18675
CD160	-5.24156	TFF1	6.92128
STRA6	-5.20875	IRG1	6.76795
SERPINA9	-5.02259	SGIP1	6.69682
TGM2	-4.92301	C15ORF48	6.57679
ZFP763	-4.87698	HAVCR2	6.39991
ECEL1	-4.86036	BAMBI	6.3513
SLC7A10	-4.54807	IER3	6.30226
MCOLN3	-4.47319	CCR1	6.19183
TLR12	-4.44909	PERP	6.12992
DDC	-4.43055	ABLIM3	6.09964
SPIN2	-4.42031	CDKN1A	5.98813
KCNH2	-4.36608	EDNRB	5.88477
CAPN3	-4.33864	PLK2	5.82788
TUBG2	-4.26278	KCTD12	5.76256
SUSD4	-4.24217	KCNA4	5.73311
HES5	-4.23117	CXCL1	5.72895
ZNF551	-4.21154	KIAA1462	5.70231
LYL1	-4.17957	PPARG	5.60922
CES2D-PS	-4.17454	FES	5.60685
ZNF608	-4.17358	NR4A2	5.55639
SLC22A2	-4.15032	IL17A	5.50212
SARDH	-4.11332	AREGB	5.47618
GBP1	-4.05971	ANXA1	5.47064
ISPD	-4.05517	FOSL2	5.30433
SYNPO	-4.04479	GZMB	5.23099
CXXC5	-4.02687	PLAC8	5.20649
HDAC9	-3.92796	NPNT	5.12984
PCDHGB7	-3.91308	GLS2	5.11597
HMP19	-3.88234	CCNO	5.10088
PAK1	-3.8666	FHL2	4.90366
TMIE	-3.85783	IL1RN	4.88218
GUCY1A3	-3.75604	LMNA	4.88169
COL23A1	-3.74454	NPY	4.86039
CHST15	-3.71615	FOSB	4.8174
RFTN2	-3.71218	MT1E	4.79641
RASAL1	-3.69998	RGS2	4.74133
SORCS2	-3.6995	PCSK1	4.70056
FAM109B	-3.68158	MMP25	4.68489
ZFP708	-3.6308	FRMD5	4.6794
B130006D01RIK	-3.5973	C12ORF68	4.67557
STOX1	-3.5964	6330407A03RIK	4.65471
TREML2	-3.58153	EMP1	4.5982
EME1	-3.55914	IL1R1	4.59613
CNN3	-3.54774	FN1	4.56219
ZCCHC12	-3.54185	MT1H	4.50282
SLC16A5	-3.53914	LGALS3	4.48852
TIGD5	-3.51647	CABYR	4.46018
ZFP41	-3.50482	GPRC5A	4.45872
ZBTB3	-3.48926	HSPA1A	4.44472
ART3	-3.48668	CDKN2B	4.42985
SCG5	-3.48481	DSCAML1	4.41375
0610038L08RIK	-3.46373	DUSP8	4.41278
2810422O20RIK	-3.46285	MLF1	4.41021
CXCR5	-3.43389	LTB4R	4.39311
SLC7A4	-3.42625	PLAUR	4.37679
ZNF784	-3.40575	PRR7	4.36401
DTX1	-3.37129	SLC15A3	4.33595
ARMCX1	-3.34373	SLC41A2	4.32524
VANGL2	-3.33954	TF	4.32311
1110002N22RIK	-3.33539	TPPP3	4.31945
ZCWPW1	-3.31352	ZBTB46	4.3132
CES2B	-3.30068	GADD45B	4.29499
ABCB6	-3.28843	IFNG	4.29
GUCY2G	-3.27761	KLF4	4.28259
ATP1B1	-3.2767	C12ORF75	4.28087
FHDC1	-3.26975	PLEKHF1	4.26532
ART4	-3.26705	ALOX5AP	4.23593
BCAS1	-3.25957	METRNL	4.22525
BAIAP2L1	-3.23523	GPR97	4.21319
TLR7	-3.23457	NR4A3	4.19803
MAGED2	-3.22543	SERPINB1	4.18907
ZFP14	-3.21728	CYB561	4.15973
ADAM1A	-3.21209	1300014I06RIK	4.1505
FTSJ2	-3.20041	MMP9	4.14853
SLAMF7	-3.19515	GM12169	4.14561
CES2C	-3.15021	GPR160	4.13547
SSPO	-3.13873	NR4A1	4.11619
HIF3A	-3.09833	CRIP2	4.09319
CACNA2D4	-3.09691	MYADM	4.08996
GSTA4	-3.08936	CTLA2B	4.07517
CHST14	-3.08682	TP53INP2	4.07393
GABRR2	-3.07527	NEDD4	4.07009
AWAT2	-3.07402	DYRK3	4.01432
SLC4A5	-3.05443	IER5L	4.01425
NAIP7	-3.0496	PARD3	4.00903
THNSL2	-3.0366	KIT	3.97433
TMEM17	-3.03636	CXCR6	3.95502
NUBPL	-3.03632	RAMP3	3.95186
SPNB1	-3.02976	PQLC1	3.91392
SOSTDC1	-3.02088	5830411N06RIK	3.91194
		IL23R	3.91156
		WISP1	3.90504
		SYNGR3	3.89743
		HSPA1B	3.86931
		IGFBP7	3.82761
		TLCD1	3.82323
		CCL1	3.82204
		ACCN3	3.81601
		F630111L10RIK	3.79984
		IL10	3.79894
		GRIN2D	3.79773
		PI4K2B	3.78388
		GALNT3	3.77329
		ZEB2	3.76861
		GPX2-PS1	3.75916
		IL17RE	3.74025
		HSBP1L1	3.73613
		CREM	3.72799
		CCR5	3.7265
		LRRN2	3.69972
		PPP1R15A	3.69169
		MYO16	3.68253
		FAM19A3	3.66421
		FOS	3.65516
		CTSH	3.6503
		CIB2	3.64369
		MUC1	3.64116
		SLC24A1	3.58987
		SPDYA	3.57888
		ERN1	3.57564
		RASD1	3.57471
		CDR2	3.5691
		CD70	3.54329
		TNFAIP3	3.5427
		FBXO30	3.53977
		DGAT2	3.51691
		HSPA2	3.5082
		CYP11A1	3.49367
		KLRK1	3.48994
		FZD4	3.4788
		GP49A	3.46494
		MSRB3	3.44151
		FGFR1	3.43953
		SIK1	3.43842
		1700012B07RIK	3.42236
		FAM46A	3.40477
		MREG	3.40319
		GEM	3.40288
		HLF	3.38142
		ASNS	3.37674
		EML1	3.3677
		TG	3.35989
		PTRF	3.35542
		BTNL9	3.35086
		HBEGF	3.3494
		DUSP5	3.34196
		ERMN	3.34157
		YES1	3.3332
		2210403K04RIK	3.32983
		PYGL	3.29562
		C2CD4B	3.26813
		TMEM88	3.26265
		GM4858	3.25864
		PDE3B	3.25571
		MPZL1	3.25331
		EPAS1	3.25265
		2210408F21RIK	3.24909
		RNF152	3.23907
		CAMK2N1	3.23364
		TMEM132A	3.19206
		ITGA1	3.18643
		ZC3H12C	3.18052
		DUSP4	3.17573
		TMPRSS11E	3.17515
		FURIN	3.15162
		RAB4A	3.137
		PPP1R14C	3.13438
		PCYT1A	3.13297
		SAP30	3.13241
		IFRD1	3.11523
		SCRT1	3.11308
		LILRB4	3.11044
		FAM83D	3.10618
		MAFF	3.10115
		FNDC3B	3.09659
		LAMC2	3.09125
		RNF208	3.08919
		IL1RL1	3.07855
		PMAIP1	3.07747
		C21ORF62	3.0768
		PHLDA1	3.06748
		NAP1L3	3.06438
		PLEK	3.06018
		TUBB6	3.0574
		CHRNE	3.047
		NMUR1	3.03181
		LAT2	3.007
		VPS37B	3.00683
