## Supplementary material for "Longitudinal single cell profiling of regulatory T cells identifies IL-33 as a driver of tumor immunosuppression": Table S3

### Sheet: Sig_Genes_Table
	Tconv.DN	Treg.DN	Tconv.UP	Treg.UP
Cdk6	0	0	1	0
Gadd45b	0	0	1	1
Tnfaip3	0	0	1	1
Gm14446	1	0	0	0
Gm4956	0	1	0	0
Ifngr1	0	0	1	1
P2ry10	0	0	1	1
Maf	0	0	1	0
Rgs1	0	0	1	0
Srgn	0	0	1	0
Id2	0	0	0	1
Areg	0	0	0	1
Cxcr4	0	0	0	1
Tmem176b	0	0	1	0
Bcl2a1b	0	0	1	0
Dennd4a	0	0	1	1
Rgcc	0	0	0	1
Rora	0	0	1	1
Samsn1	0	0	0	1
Limd2	1	1	0	0
Dapl1	1	0	0	0
Bcl2	0	1	0	0
Tspan32	1	0	0	0
Il1rl1	0	0	0	1
Acsbg1	0	0	1	0
Polg2	0	0	1	0
Ramp3	0	0	1	1
Odc1	0	0	1	1
Arl5a	0	0	0	1
Cish	0	0	1	0
Ccr2	0	0	1	1
Igfbp4	1	0	0	0
Lamc1	0	0	0	1
Cxcr6	0	0	1	1
Gna15	0	0	1	1
S100a6	0	0	1	1
Fgl2	0	0	0	1
Lmna	0	0	1	1
Il16	1	0	0	0
Il2rb	0	0	1	0
Fasl	0	0	1	0
Dgat1	0	0	1	1
Pdk1	1	0	0	0
Gm7367	0	0	0	1
Dusp1	0	0	1	1
Als2cl	1	0	0	0
Folr4	1	1	0	0
Art2b	1	0	0	0
Rgs2	0	0	1	1
Pim1	0	0	1	1
Ccr7	1	0	0	0
Itgae	0	0	1	0
Tmie	1	0	0	0
Pmaip1	0	0	1	1
Ggt5	1	0	0	0
Emp1	0	0	1	0
Lgals3	0	0	1	0
Evl	0	1	0	0
Vps37b	0	0	1	1
Sik1	0	0	1	1
Gp49a	0	0	0	1
Runx2	0	0	1	0
Lilrb4	0	0	0	1
Ctla2b	0	0	0	1
Stard5	1	0	0	0
Tigit	0	0	1	1
Nkg7	0	0	1	0
Psd	0	0	1	0
Fosl2	0	0	1	0
P2rx7	0	1	0	0
Coq10b	0	0	1	1
Rpl36a	0	1	0	0
Treml2	1	0	0	0
Pacsin1	1	0	0	0
Sell	1	0	0	0
Bcl2a1d	0	0	1	0
N4bp1	0	0	0	1
Anxa2	0	0	1	0
Fntb	1	0	0	0
Osbpl3	0	0	1	0
Il18r1	0	0	1	0
Klrg1	0	0	0	1
S100a4	0	0	1	1
Nr4a3	0	0	1	1
Lef1	1	0	0	0
Tbxa2r	1	0	0	0
Arid5a	0	0	1	0
Hip1r	0	0	1	0
Tnfsf11	0	0	1	0
Tgif1	0	0	1	1
S100a11	0	0	1	0
Abi3	1	0	0	0
Dusp5	0	0	1	1
Cd44	0	0	1	0
Cited2	0	0	1	0
Rnf19b	0	0	1	0
Dusp4	0	0	0	1
Tnfrsf1b	0	0	1	0
Klrk1	0	0	1	0
Mxd1	0	0	1	1
Bhlhe40	0	0	1	1
Rps17	0	1	0	0
AI467606	1	1	0	0
Gem	0	0	0	1
Klf6	0	0	1	1
Ccr8	0	0	1	1
Nr4a1	0	0	1	1
Lgals1	0	0	1	1
Icos	0	0	1	1
Ccl5	0	0	0	1
Bcl2a1c	0	0	1	0
Ccr4	0	0	1	0
Gpr83	0	1	0	0
Itgav	0	0	0	1
Ppp1r15a	0	0	0	1
Fam46a	0	0	0	1
Phlda1	0	0	0	1
Rnf125	0	0	1	1
Gm14085	0	1	0	0
Glrx	0	0	0	1
Per1	0	0	1	1
Cd27	1	0	0	0
Il18rap	0	0	1	0
Ifrd1	0	0	1	1
Neb	0	0	0	1
Btg2	0	0	1	0
Fos	0	0	1	1
Atp1b1	1	0	0	0
Crem	0	0	1	1
Myo1f	0	0	1	0
Fam110a	0	0	0	1
Errfi1	0	0	1	0
Junb	0	0	1	1
Nfil3	0	0	0	1
Tcf7	0	1	0	0
Tmem176a	0	0	1	0
Fam129a	0	0	1	0
Ctla4	0	0	1	1
Lta	0	1	0	0
Itgb1	0	0	1	0
Ctla2a	0	0	0	1
Tmem64	0	0	1	0
Nsg2	0	1	0	0
Id3	0	1	0	0
Tnfrsf4	0	0	1	0
Ern1	0	0	1	0
Ahnak	0	0	1	1
St6galnac3	0	0	1	0
