## Supplementary material for "Longitudinal single cell profiling of regulatory T cells identifies IL-33 as a driver of tumor immunosuppression": Table S4

### Sheet: Treg Pagoda modules
Module 1	Module 3	Module 6	Module 8	Module 9	Module 12	Module 13	Module 15	Module 17	Module 18	Module 21	Module 22	Module 23	Module 24	Module 25	Module 26	Module 27
2810417H13Rik	4930427A07Rik	Bst2	Apitd1	2700099C18Rik	Areg	Adam8	Arl16	Atp8b4	A930006K02Rik	AW549877	1110038B12Rik	AI607873	2210039B01Rik	Agpat9	Aqp3	1110032A03Rik
Arhgap19	A030009H04Rik	Cmpk2	Atad5	4632434I11Rik	Bcl2a1a	Arnt2	BC100451	Cd8a	AB124611	Bcl2l1	1810032O08Rik	Arpc4	Gm5860	B4galnt3	Arid5a	1700110I01Rik
Asf1b	Aurka	Cybb	Ccdc34	4931417G12Rik	Bcl2a1b	Asb2	C230024C17Rik	Cd8b1	Aff3	Bmyc	3110082I17Rik	Cd274	Gm8909	BC094916	Atp10d	9330158H04Rik
Aspm	BC030867	Ddx58	Ccne2	Ankle1	Bcl2a1c	Ccr1	Ccl1	Cdh1	Art2a-ps	Ccr8	Apex1	Cxcl10	H2-D1	Bex2	Atp1b3	A430092G05Rik
Aurkb	Brca1	Ddx60	Cenpw	Anln	Bcl2a1d	Cxcr6	Ccl3	Gpr114	Art2b	Cd200r1	B3galt6	Dtx3l	H2-K1	Cetn4	Bmp7	AU023762
Bard1	Bub1	Dhx58	Diap3	Arhgap11a	Bhlhe40	F2r	Ccl4	Klrc1	Atp1b1	Cd74	Bcat1	Gbp2	H2-Q10	Dab2ip	Btg2	Barhl2
Birc5	Ccne1	Epsti1	Dlgap5	Bub1b	Btg1	Il12rb1	Cdkn2b	Klrd1	Bcl2	Cd81	Cd200	Gbp3	H2-Q2	Epb4.1l1	Cd55	Bmp4
Ccna2	Ccnf	Gbp10	Dtl	Casc5	Cd83	Il1r1	Egr2	Klrk1	Ccr7	Ceacam15	Coq4	Gbp4	H2-Q4	Evi5	Cd7	Creg2
Ccnb2	Cdc45	Gbp9	Fam83d	Ccnb1	Dennd4a	Ltb4r1	Glb1	Prf1	Cd9	Ddx3y	Csnk2a2	Gbp5	H2-Q5	Fam71e1	Cdc25b	Dbpht2
Cdc20	Cdc6	Gm14446	Fen1	Cdca2	Dusp1	Mmp25	Il17re		Cdc42ep4	Dgat2	Dis3	Gbp6	H2-Q6	Gm1653	Cpm	Dhdh
Cdca3	Cdca5	Herc6	Gins2	Cdkn3	Fosl2	Mmp9	Ppp1r26		Dusp10	Dst	Eef1e1	Gbp7	H2-Q8	Gys1	Crlf3	Diras2
Cdca8	Cenpp	I830012O16Rik	Hist1h2ao	Cenpn	Gadd45b	Podnl1	Pxdc1		Evl	Ednrb	Eif3b	Gm12250	H2-Q9	Ift81	Dgka	Dzank1
Cdk1	Chaf1a	Ifi27l2a	Hmmr	Clgn	Ifrd1	Ptprv	Sh3pxd2b		Fam101b	Eif2s3y	Grwd1	Gm17757	Nlrp1a	Lrrc1	Dip2b	E130008D07Rik
Cenpe	Chek1	Ifit1	Mad2l1	Depdc1a	Itgav	Rnase4	Tmprss3		Fbxo17	Fam110a	Heatr1	Gm4070		Nrbp2	Emb	E2f1
Cenph	Chtf18	Ifit3	Mcm3	Ect2	Junb	Rorc	Tspan5		Gm4956	Fam132a	Heatr3	Gm8979		Pex11a	Fam65b	Egfl6
Cenpm	Cit	Irf7	Mcm5	Enkd1	Kdm6b	Sdc4	Zeb2		Gpr34	Fam46a	Ifrd2	Gramd1a		Ppfibp1	Gm12505	Epha4
Cep55	Dhfr	Isg15	Mcm7	Fam64a	Nfkbia	Serpinb1a	Zfp513		Gpr83	Gata3	Kat2a	Gvin1		Rcn1	Ifnar1	Erc1
Ckap2	Dna2	Lgals3bp	Mki67	Fancd2	Nfkbid	Socs2			Ifngr2	Gm4858	Lif	H2-T10		Slc41a2	Itgb1	Fam160b2
Ckap2l	Dscc1	Mov10	Ncapd2	Gpsm2	Nfkbiz	Taok3			Ift80	Gp49a	Magohb	H2-T22		Syngr3	Itgb3	Fam212b
Cks1b	E2f7	Mx1	Plk4	Gtse1	Nr4a1	Tmem176a			Nsg2	Gpr65	Mettl1	H2-T23		Trim16	Klf2	Gm4841
Kif11	E2f8	Mx2	Pmf1	Hist1h2ae	Nr4a3	Tmem176b			Plcxd2	Hopx	Mphosph10	H2-T9		Vmn2r29	Klf3	Gm5615
Kif22	Esco2	Oas2	Prim2	Hist1h2ag	Rel				Pttg1	Id2	Mthfd1	Ifi203		Wee1	Klhl6	Hspb7
Kif2c	Espl1	Oas3	Racgap1	Hist1h2bj	Rgs2				Satb1	Ikzf2	Nop16	Ifi47			Lipa	Kcnj16
Kif4	Exo1	Oasl2	Rfc4	Hist1h3e	Tgif1				Scml4	Ikzf4	Pelp1	Igtp			Ms4a4b	Lrp8
Knstrn	Fbxo5	Ogfr	Rrm2	Hist1h3f	Tnfaip3				Sell	Il1rl1	Polr3d	Iigp1			Ms4a6b	Meis2
Mxd3	Fignl1	Parp9	Ska2	Kdelc1	Zfp36l1				Slc25a27	Itga4	Ppid	Irf1			Neurl3	Mrgpre
Ncaph	Foxm1	Phf11a	Smc2	Kif20a					Smc4	Itgb8	Prmt5	Irf9			Nrp1	Nfatc4
Nek2	Gemin6	Phf11b	Spc24	Melk					Sorcs2	Itm2c	Prmt7	Irgm1			Olfr1033	Osr1
Nuf2	Hist1h2ab	Pml	Stmn1	Mis18bp1					Tcf7	Jun	Pwp1	Irgm2			Prkcq	Pi15
Nusap1	Hist1h2af	Pydc3	Tcf19	Mpp2					Tnfrsf22	Klrg1	Pycrl	Isg20			Rab3ip	Plekhg3
Oip5	Hist1h2ak	Pydc4	Top2a	Neil3					Tnfrsf23	Lilrb4	Rpf2	Itpr2			Ramp3	Prkg1
Parpbp	Hist2h3b	Pyhin1	Uhrf1	Poc1a					Txk	Ly75	Rpl26	Mndal			Rap1gap2	Prrg3
Plk1	Hist2h3c2	Rsad2		Psmc3ip						Mmd	Rrp15	Nlrc5			Rasa3	Pvrl4
Pole	Kif14	Rtp4		Psrc1						Mrps6	Rrp9	Parp14			Rasgrp2	Rab9b
Sapcd2	Kif15	Samhd1		Sgol1						Odc1	Sco2	Pla2g16			S1pr1	Slmo1
Spag5	Kntc1	Slfn1		Sgol2						Pcyt1a	Slc19a1	Psmb10			Slamf6	Snap25
Spc25	Ncapg	Slfn8		Shcbp1						Pdcd1	Smyd5	Psmb8			Slc44a2	Stxbp6
Tacc3	Ncapg2	Sp100		Spata24						Penk	Srf	Psmb9			Ssh2	Tll1
Tpx2	Ndc80	Trafd1		Ticrr						Ptplad1	Srm	Psme1			Tecpr1	Tmco1
Ube2c	Pask	Trim25		Tmem48						Rbpj	Timm8a1	Serpina3g			Tmsb10	Tmem178b
	Pbk	Trim30a		Traip						Relb	Tma16	Serpina3h			Trat1	Tmem252
	Polq	Trim30d		Trip13						Rgs16	Tsr1	Serpina3i			Ubc
	Prim1	Trim34a		Ttk						Sdf4	Ttll4	Snw1			Utrn
	Rad51	Uba7		Ube2t						Sdhaf1	Tymp	Stat1			Vps37b
	Rad51ap1	Usp18		Zbtbd6						Slc5a3	Wdr12	Stat2			Wdr92
	Rad54b	Xaf1		Zfp367						Spin1	Wdr3	Tap1
	Ska1	Zbp1								Stx11	Wdr74	Tap2
	Ska3									Swap70		Tapbp
	Wdr62									Syngr2		Tgtp1
										Tdpoz4		Tgtp2
										Tigit		Ube2l6
										Tnfrsf18
										Tnfrsf4
										Tnfrsf9
										Tox
										Ttc39c
										Uty
										Vgll4
										Wls
										Zc3h12c
										Zc3h12d

### Sheet: Tconv Pagoda modules
Module 1	Module 2	Module 4	Module 5	Module 6	Module 7	Module 8	Module 9	Module 10	Module 13	Module 14	Module 15	Module 16	Module 17	Module 18	Module 21	Module 22
Abtb2	Gbp2	Acsbg1	9430020K01Rik	AA467197	BC094916	Atf3	4930511M06Rik	2210039B01Rik	Dlg5	Ccl5	Abcb10	Eef1a1	Adam19	Ap4e1	3110082I17Rik	4632428N05Rik
Actn1	Gbp3	Actn2	Abi3bp	Ahnak	Dtx3l	Csrnp1	5730577I03Rik	Gm5860	Ifitm1	Ccr5	AI836003	Eef1b2	Adam8	Apobec3	Asf1b	Abcf1
Als2cl	Gbp4	Aqp3	Blk	Anxa1	Gm14446	Dusp5	A130077B15Rik	H2-Q4	Ifitm2	Chd7	Apbb2	Eef2	Anxa5	Areg	C330027C09Rik	Ablim1
Atp1b1	Gbp6	Atf6	Cd163l1	Anxa2	I830012O16Rik	Egr1	A630089N07Rik	H2-Q6	Ifitm3	Ctsw	Cd81	Gas5	Arnt2	Arfgef1	Cdc45	Acot2
Bach2	Gbp7	Bcl2a1a	Gpr114	Capg	Ifit1	Fos	A730017L22Rik	H2-Q8	Klrc1	Cxcr3	Chdh	Gm12191	Asb2	Arhgap26	Cdk1	Acss1
Ccr7	Gbp8	Ccr4	Kcnk1	Cd44	Ifit3	Fosb	Fut8	Nlrp1a	Klrc2	Cyb561d1	Fam213a	Gm15772	Bcl2	Atp2b1	Cenpk	Adk
Cd27	Gbp9	Ccr6	Ly6g5b	Cd82	Irf7	Gadd45b	Gm11128		Klrc3	Dusp2	Ikbip	Gnb2l1	Bcl2l1	Bcl2a1b	Dhfr	Arhgap15
Cers6	Gm12250	Ckb	Plxnd1	Cd97	Irf9	Hspa5	Gm17644		Klrd1	Entpd1	Il17rb	Npm1	Ccr2	Bcl2a1c	Dtl	Arid4a
Elovl6	Gm17757	Cpm	Rln3	Crip1	Isg15	Ier2	Gm17821		Klrk1	Eomes	Il1rl1	Rpl10	Ccrl2	Bcl2a1d	Hist2h3b	Arid5a
Fam101b	Gm4070	Dhrs3	Sox13	Crip2	Isg20	Ifrd1	Gm9159		Ly6c2	Esm1	Il4	Rpl10a	Cdk6	Bhlhe40	Hus1	Atp1b3
Gm14085	Gm4759	Ikzf3	St3gal3	Cxcr6	Mnda	Kdm6b	Grk1		Prss16	Fasl	Kit	Rpl12	Cyth4	Btg2	Kdm4a	Brd2
Hmgn1	Gm5595	Il17a		Emp1	Mx1	Nfkbia	Grk4			Gm8909	Klrg1	Rpl14	Dkkl1	Cd4	Kif15	Btg1
Ifngr2	Gm8979	Il17f		Iqgap1	Mx2	Nfkbid	Kcnq1ot1			Gzmk	Lif	Rpl15	Ech1	Cd69	Lig1	Cblb
Igfbp4	Gvin1	Il17re		Lgals1	Oas1a	Nfkbiz	Maoa			H2-D1	Lpcat2	Rpl17	Eif4e3	Cdkn1a	Lrrc47	Cd53
Il21r	Ifi47	Il1r1		Lgals3	Oasl2	Nr4a1	Mcmdc2			H2-K1	Myo1d	Rpl18	Ero1l	Celf2	Mcm3	Cenpa
Il4ra	Igtp	Il23r		Lmna	Palm	Nr4a3	Olfr613			H2-Q5	Ptgir	Rpl24	F2r	Cish	Micu1	Crlf3
Il6st	Iigp1	Irs2		Myadm	Parp10	Per1	Olfr856-ps1			H2-Q7	Rcn1	Rpl27	Fam110a	Crem	Mki67	Cybasc3
Jun	Irgm1	Itgae		Rbpj	Parp9	Pim1	Prlr			H2-Q9	Rnf128	Rpl27a	Fam129a	Ctla4	Ncapg2	Dgka
Lef1	Irgm2	Lmo4		S100a10	Phf11a	Zfp36	Slc18b1			Nkg7	Slc7a8	Rpl29	Fgl2	D16Ertd472e	Nup85	Dnajc5
Ly6c1	Serpina3f	Mbd2		S100a11	Phf11b		Tyms			Rab5c	Spry2	Rpl3	Gp49a	Dennd4a	Pitrm1	Dusp10
Myb	Stat1	Mmp25		S100a4	Phf11c		Vmn1r58			Ret	Stab2	Rpl32	Hk2	Dgat1	Prim1	Eif3e
Nme7	Tgtp1	Pxdc1		S100a6	Pml		Zfp277			Rnf138	Vipr2	Rpl34-ps1	Il2ra	Dusp1	Prim2	Elf1
Pde2a	Tgtp2	Ramp1		Tagln2	Pydc3		Zfp488			Serpinb6b		Rpl35	Lilrb4	Emb	Rangap1	Epb4.1
Pik3ip1		Rorc		Vim	Pydc4		Zfp71-rs1			Serpinb9		Rpl35a	Lta	Ern1	Rcan3	Fam65b
Ppp1r15a		Serpinb1a			Pyhin1		Zfp937			Sidt1		Rpl41	Ltb4r1	Faah	Rnaseh2b	Fam78a
Prf1		Sla			Rnf31					Tbx21		Rpl7a	Nqo2	Fam210a	Rpa2	Foxp1
Rab3ip		Smox			Rsad2							Rplp1	Osbpl3	Fes	Rrm2	G3bp2
Rn4.5s		Tex2			Rtp4							Rplp2	Plp2	Fosl2	Rtel1	Gimap1
Satb1		Tmem176a			Samhd1							Rps12	Podnl1	Furin	Stmn1	Gimap3
Sell		Tmem176b			Slfn1							Rps13	Prickle3	Gabpb1	Top2a	Gimap4
Smc4		Tmem64			Slfn8							Rps15a	Rarg	Gna13	Tube1	Gimap6
Ttyh3					Trim30a							Rps15a-ps4	Sdc4	Hif1a		Gltscr2
Tubb2a					Trim30d							Rps15a-ps6	Sept11	Icos		Got1
Txk					Xaf1							Rps17	Sept8	Ifngr1		Gramd3
Zfp281					Zbp1							Rps18	Serpina3g	Il18r1		Gtf2i
												Rps19	Serpina3h	Il2rb		Hmha1
												Rps20	Serpina3i	Il7r		Il6ra
												Rps25	Slc35c2	Irf2bp2		Inadl
												Rps27a	Socs2	Irf4		Irgq
												Rpsa	Syne3	Junb		Itga4
													Tbcb	Jund		Kat7
														Klf4		Kif21b
														Kpna1		Lbr
														Ldlrad4		Mbp
														Lmnb1		Ms4a4b
														Lpxn		Ms4a6b
														Maf		Opa1
														Mapkapk3		Pitpnc1
														Mif4gd		Plcxd2
														Mrfap1		Pnpla7
														Nabp1		Polr2e
														Neurl3		Ppm1h
														Nfkb2		Rapgef4
														Nlrc5		Rasa3
														Notch2		Rbck1
														Nr3c1		Rnf145
														Odc1		S1pr1
														P2ry10		Scfd1
														Papd7		Scml4
														Pde4b		Sec24c
														Prelid2		Senp2
														Psd		Sepp1
														Ptpn22		Slamf6
														Rab8b		Smg9
														Rabac1		Snrpg
														Ramp3		Socs3
														Relb		Sp100
														Rgs1		Ssh2
														Rgs2		Stat5b
														Rora		Tcf7
														Samsn1		Tecpr1
														Sh2d2a		Tgfbr2
														Skil		Thada
														Slamf1		Tmem66
														Synj2		Tnfrsf26
														Syt11		Trib2
														Tank		Usp19
														Tgif1		Zc3hav1
														Tigit
														Tmem154
														Tnc
														Tnfaip3
														Tnfrsf1b
														Tnfrsf4
														Tnfsf11
														Tnfsf8
														Traf1
														Ttc21a
														Ttc39b
														U2af1
														Ubxn4
														Vmp1
														Vps37b
														Zc3h12a
