## Supplementary material for "Longitudinal single cell profiling of regulatory T cells identifies IL-33 as a driver of tumor immunosuppression": Table S5

### Sheet: Shared_CD4Conv_Treg_Clones_Spli
Cellname	A_productive	A_unproductive	B_productive	B_unproductive	clonal_group	group_size	mouse	cell.id	tissue
336_CD4_Lung_93_S93_P1	TRAV7-2_AAGCAACCAG_TRAJ15			TRBV2_CAAGATGAGGGAAAACA_TRBJ1-1	4	2	336	Tconv	Lung
3839_Treg_Lung_16_S304_P1	TRAV7-2_AAGCAACCAG_TRAJ15		TRBV13-2_GTGATTACTCCTATG_TRBJ2-1		4	2	3839	Treg	Lung
3642_CD4_Lung_18_S18_P1	TRAV7-4_AGGGATAGCA_TRAJ33		TRBV5_CAAGACGGGGTTAACCA_TRBJ2-5		10	4	3642	Tconv	Lung
3642_CD4_Lung_4_S4_P1	TRAV7-4_AGGGATAGCA_TRAJ33	TRAV13D-2_TATAGGGGGGAGGAA_TRAJ40	TRBV5_CAAGACGGGGTTAACCA_TRBJ2-5		10	4	3642	Tconv	Lung
3642_CD4_Lung_94_S94_P1	TRAV7-4_AGGGATAGCA_TRAJ33		TRBV5_CAAGACGGGGTTAACCA_TRBJ2-5		10	4	3642	Tconv	Lung
4578_Treg_Lung_66_S354_P1	TRAV7-4_AGGGATAGCA_TRAJ33	TRAV6-5_TCTGACCCCCAACAG_TRAJ37	TRBV5_CAAGACGGGGTTAACCA_TRBJ2-5		10	4	4578	Treg	Lung
3839_CD4_Lung_81_S177_P1	TRAV12N-3_AGTGATGCCTCGG_TRAJ11		TRBV4_AGCTATGGAGGGGACAGCACAG_TRBJ1-1		31	2	3839	Tconv	Lung
3839_Treg_Lung_22_S310_P1	TRAV12N-3_AGTGATGCCTCGG_TRAJ11		TRBV4_AGCTATGGAGGGGACAGCACAG_TRBJ1-1		31	2	3839	Treg	Lung
3889_CD4_Lung_19_S307_P2	TRAV7D-4_AGGGATAGCA_TRAJ33		TRBV5_CAAGATGGGGTTAACCA_TRBJ2-5		42	3	3889	Tconv	Lung
3889_Treg_Lung_19_S19_P2	TRAV7D-4_AGGGATAGCA_TRAJ33		TRBV5_CAAGATGGGGTTAACCA_TRBJ2-5		42	3	3889	Treg	Lung
3889_Treg_Lung_34_S34_P1	TRAV7D-4_AGGGATAGCA_TRAJ33		TRBV5_CAAGATGGGGTTAACCA_TRBJ2-5		42	3	3889	Treg	Lung
3889_CD4_Lung_32_S128_P1	TRAV13D-1_GTGCTTTGGAACGTGGCACCA_TRAJ27		TRBV3_GCTTATCGGGTCTTGGAA_TRBJ1-3		46	2	3889	Tconv	Lung
3889_Treg_Lung_66_S66_P1	TRAV13D-1_GTGCTTTGGAACGTGGCACCA_TRAJ27	TRAV12D-2_AGTGATTGACT_TRAJ11	TRBV3_GCTTATCGGGTCTTGGAA_TRBJ1-3		46	2	3889	Treg	Lung
3889_CD4_Lung_46_S334_P2	TRAV12N-3_AGTGAGAACCAG_TRAJ15		TRBV4_CAGCTTTGGGACTGGACAAGA_TRBJ2-5		49	2	3889	Tconv	Lung
3889_Treg_Lung_62_S62_P1	TRAV12N-3_AGTGAGAACCAG_TRAJ15		TRBV4_CAGCTTTGGGACTGGACAAGA_TRBJ2-5		49	2	3889	Treg	Lung
3889_CD4_Lung_55_S151_P1	TRAV12D-1_TCTGAAGGGGGACTAT_TRAJ47		TRBV13-2_GGTGACCCTCAGGGAAGAACAGA_TRBJ1-1	TRBV31_GGAGCAAGGACAGTTTCC_TRBJ1-4	51	4	3889	Tconv	Lung
3889_CD4_Lung_89_S377_P2	TRAV12D-1_TCTGAAGGGGGACTAT_TRAJ47	TRAV6D-7_GCTCTCATACA_TRAJ45	TRBV13-2_GGTGACCCTCAGGGAAGAACAGA_TRBJ1-1	TRBV31_TGGAGCAAGGACAGTTTCC_TRBJ1-4	51	4	3889	Tconv	Lung
3889_Treg_Lung_34_S34_P2	TRAV12D-1_TCTGAAGGGGGACTAT_TRAJ47	TRAV6-5_GCTCTCATACA_TRAJ45	TRBV13-2_GGTGACCCTCAGGGAAGAACAGA_TRBJ1-1	TRBV31_GGAGCAAGGACAGTTTCC_TRBJ1-4	51	4	3889	Treg	Lung
3889_Treg_Lung_91_S91_P2	TRAV12D-1_TCTGAAGGGGGACTAT_TRAJ47	TRAV6-7_DV9_GCTCTCATACA_TRAJ45	TRBV13-2_GGTGACCCTCAGGGAAGAACAGA_TRBJ1-1		51	4	3889	Treg	Lung
3889_CD4_Lung_93_S381_P2	TRAV6-5_TGAGTCCTTCC_TRAJ34		TRBV5_CAAGATGGGGTTAACCA_TRBJ2-5		56	2	3889	Tconv	Lung
3889_Treg_Lung_71_S71_P1	TRAV6-5_TGAGTCCTTCC_TRAJ34		TRBV5_CAAGATGGGGTTAACCA_TRBJ2-5	TRBV19_AACAGGGCGCTGAAC_TRBJ2-7	56	2	3889	Treg	Lung
3964_CD4_Lung_21_S21_P2	TRAV12D-2_CTTTGCTCCGGAAT_TRAJ31			TRBV13-2_TGATGCTGGGGGAAAGCTCCT_TRBJ2-7	74	9	3964	Tconv	Lung
3964_CD4_Lung_47_S47_P2	TRAV12D-2_CTTTGCTCCGGAAT_TRAJ31	TRAV13D-2_CACCAGGGAG_TRAJ15	TRBV13-2_GGTGAACAGGGAGGGTACACC_TRBJ2-5		74	9	3964	Tconv	Lung
3964_CD4_Lung_94_S94_P2		TRAV13D-2_CACCAGGGAG_TRAJ15	TRBV13-2_GGTGAACAGGGAGGGTACACC_TRBJ2-5		74	9	3964	Tconv	Lung
3964_CD4_Lung_96_S96_P2	TRAV12D-2_CTTTGCTCCGGAAT_TRAJ31		TRBV13-2_GGTGAACAGGGAGGGTACACC_TRBJ2-5		74	9	3964	Tconv	Lung
3964_Treg_Lung_12_S204_P2	TRAV12D-2_CTTTGCTCCGGAAT_TRAJ31	TRAV13D-2_CACCAGGGAG_TRAJ15	TRBV13-2_GGTGAACAGGGAGGGTACACC_TRBJ2-5		74	9	3964	Treg	Lung
3964_Treg_Lung_36_S228_P2	TRAV12D-2_CTTTGCTCCGGAAT_TRAJ31		TRBV13-2_GGTGAACAGGGAGGGTACACC_TRBJ2-5		74	9	3964	Treg	Lung
3964_Treg_Lung_70_S70_P1	TRAV12D-2_CTTTGCTCCGGAAT_TRAJ31		TRBV13-2_GGTGAACAGGGAGGGTACACC_TRBJ2-5		74	9	3964	Treg	Lung
3964_Treg_Lung_81_S81_P1	TRAV12D-2_CTTTGCTCCGGAAT_TRAJ31		TRBV13-2_GGTGAACAGGGAGGGTACACC_TRBJ2-5		74	9	3964	Treg	Lung
3964_Treg_Lung_95_S95_P1	TRAV12D-2_CTTTGCTCCGGAAT_TRAJ31		TRBV13-2_GGTGAACAGGGAGGGTACACC_TRBJ2-5		74	9	3964	Treg	Lung
6226_CD4_Lung_17_S113_P1	TRAV6D-7_GGGTGGTAGAGGA_TRAJ42				148	4	6226	Tconv	Lung
6226_CD4_Lung_27_S123_P1	TRAV6D-7_GGGTGGTAGAGGA_TRAJ42		TRBV4_GCAGCCTTGGGCCCTATG_TRBJ2-1		148	4	6226	Tconv	Lung
6226_CD4_Lung_96_S192_P1	TRAV6D-7_GGGTGGTAGAGGA_TRAJ42		TRBV4_GCAGCCTTGGGCCCTATG_TRBJ2-1		148	4	6226	Tconv	Lung
6226_Treg_Lung_42_S138_P1	TRAV6D-7_GGGTGGTAGAGGA_TRAJ42		TRBV4_GCAGCCTTGGGCCCTATG_TRBJ2-1		148	4	6226	Treg	Lung
6226_CD4_Lung_40_S136_P1	TRAV21_DV12_AGTAGTGGCGAATC_TRAJ57	TRAV15N-1_GCGGGATAACA_TRAJ37	TRBV26_GTCTGCCCACAGTTTCTG_TRBJ1-3		149	3	6226	Tconv	Lung
6226_Treg_Lung_61_S157_P1	TRAV21_DV12_AGTAGTGGCGAATC_TRAJ57		TRBV26_GTCTGCCCACAGTTTCTG_TRBJ1-3		149	3	6226	Treg	Lung
6226_Treg_Lung_66_S162_P1	TRAV21_DV12_AGTAGTGGCGAATC_TRAJ57		TRBV26_GTCTGCCCACAGTTTCTG_TRBJ1-3		149	3	6226	Treg	Lung
6226_CD4_Lung_71_S167_P1	TRAV14-2_AAGTGATAGC_TRAJ33	TRAV7N-5_GTGCATCTTAATTC_TRAJ42	TRBV5_CAAGATGGGGGGTCAAAC_TRBJ1-1		152	2	6226	Tconv	Lung
6226_Treg_Lung_70_S166_P1	TRAV14-2_AAGTGATAGC_TRAJ33		TRBV5_CAAGATGGGGGGTCAAAC_TRBJ1-1		152	2	6226	Treg	Lung
