## Supplementary material for "Longitudinal single cell profiling of regulatory T cells identifies IL-33 as a driver of tumor immunosuppression": Table S8

### Sheet: FACS Antibodies
Antigen	Clone	Fluorophore	Source	Concentration
KLRG1	2F1	PE-Cy7	Thermo Fisher	1:800
CD103	2E7	APC	BioLegend	1:400
CD4	RM4-5	APC-eFluor780	Thermo Fisher	1:1000
Foxp3	FJK-16s	FITC	Thermo Fisher	1:100
IL-17	eBio17B7	PerCP-Cy5.5	Thermo Fisher	1:200
CD44	IM7	Alexa Fluor 700	Thermo Fisher	1:200
CD62L	MEL-14	eFluor450	Thermo Fisher	1:200
CCR6	29-2L17	PE/Dazzle 594	BioLegend	1:200
RORgt	Q31-378	Alexa Fluor 647	BD Biosciences	1:100
T-bet	O4-46	PE	BD Biosciences	1:25
PD-1	J43	PE-Cy7	BioLegend	1:200
CD69	H1.2F3	BV785	BioLegend	1:200
CXCR3	CXCR3-173	BV421	BD Biosciences	1:200
ST2	U29-93	Brilliant Blue 700	BD Biosciences	1:200
CD85k	H1.1	PE	Biolegend	1:200
Ki-67	B56	BV785	BD Biosciences	1:100
CD45.2	104	V500	BD Biosciences	1:200
Thy1.2	30-H12	APC-eFluor780
CD103	2E7	BV510	BioLegend	1:200
CD4	RM4-5	BUV737	BD Biosciences	1:200
CD8a	53-6.7	BUV395	BD Biosciences	1:200
CD45	30-F11	PE-CF594	BD Biosciences
CD45	30-F11	APC-Ef780	Thermo Fisher	1:40
CXCR6	SA051D1	PE/Dazzle 594	Biolegend	1:200
KLRG1	2F1	BV711	BioLegend	1:200
CD11c	HL3	PE-Cy7	BD Biosciences	1:800
Siglec F	E50-2440	PE	BD Biosciences	1:200

### Sheet: qPCR Primers
Gene	F	R
Nr4a1	GCATACCGATCTAAACCCGGT	CGTGTCGATCAGTGATGAGGA
Gata1	ATC AGC ACT GGC CTA CTA CAG AG	GAG AGA AGA AAG GAC TGG GAA AG
Areg	GCCATTATGCAGCTGCTTTGGAGC	TGTTTTTCTTGGGCTTAATCACCT
Pparg	ATC CGT AGA AGC CGT GCA AGA GAT	TGA ATC CTT GGC CCT CTG AGA TGA
